# Inter-species microbiota transplantation recapitulates microbial acquisition and persistence in mosquitoes

**DOI:** 10.1101/2021.10.06.463328

**Authors:** Kerri L. Coon, Shivanand Hegde, Grant L. Hughes

## Abstract

**Background:** Mosquitoes harbor microbial communities that play important roles in their growth, survival, reproduction, and ability to transmit human pathogens. Microbiome transplantation approaches are often used to study host-microbe interactions and identify microbial taxa and assemblages associated with health or disease. However, no such approaches have been developed to manipulate the microbiota of mosquitoes.

**Results:** Here, we developed an approach to transfer entire microbial communities between mosquito cohorts. We undertook transfers between (*Culex quinquefasciatus* to *Aedes aegypti)* and within (*Ae. aegypti to Ae. aegypti*) species to validate the approach and determine the number of mosquitoes required to prepare donor microbiota. After the transfer, we monitored mosquito development and microbiota dynamics throughout the life cycle. Typical holometabolous lifestyle-related microbiota structures were observed, with higher dynamics of microbial structures in larval stages, including the larval water, and less diversity in adults. Microbiota diversity in recipient adults was also more similar to the microbiota diversity in donor adults.

**Conclusions:** This study provides the first evidence for successful microbiome transplantation in mosquitoes. Our results highlight the value of such methods for studying mosquito-microbe interactions and lay the foundation for future studies to elucidate the factors underlying microbiota acquisition, assembly, and function in mosquitoes under controlled conditions.
