## Supplemental Table 1 for "Inter-species microbiota transplantation recapitulates microbial acquisition and persistence in mosquitoes"

### Sheet: metadata
SampleID	DonorSpecies	PoolSize	Source	TotalSequences	ObsFeatures	Shannon
234	aegypti	eighty	adult-day3	23973	26	1.7016
242	aegypti	eighty	adult-day3	30568	38	2.76667
250	aegypti	eighty	adult-day3	25384	18	1.5213
258	aegypti	eighty	adult-day3	23524	26	2.20589
266	aegypti	eighty	adult-day3	38378	30	1.8505
274	aegypti	eighty	adult-day3	32652	26	2.61531
282	aegypti	eighty	adult-day3	26223	23	2.23003
194	aegypti	forty	adult-day3	11425	36	3.46535
202	aegypti	forty	adult-day3	32147	34	2.19056
210	aegypti	forty	adult-day3	40622	45	4.24042
218	aegypti	forty	adult-day3	28832	46	3.35016
226	aegypti	forty	adult-day3	31479	30	2.71121
193	aegypti	ten	adult-day3	73	NA	NA
201	aegypti	ten	adult-day3	10418	11	1.68694
209	aegypti	ten	adult-day3	7500	33	2.57017
217	aegypti	ten	adult-day3	6354	31	2.69341
225	aegypti	ten	adult-day3	3587	22	2.43276
233	aegypti	twenty	adult-day3	14355	16	1.56393
249	aegypti	twenty	adult-day3	1562	15	1.88225
257	aegypti	twenty	adult-day3	3447	21	2.01878
197	aegypti	eighty	adult-day6	24132	41	3.04495
205	aegypti	eighty	adult-day6	21802	32	2.08481
213	aegypti	eighty	adult-day6	30549	30	2.30725
228	aegypti	eighty	adult-day6	17840	39	3.86067
236	aegypti	eighty	adult-day6	13345	31	2.66999
244	aegypti	eighty	adult-day6	17619	25	2.07037
252	aegypti	eighty	adult-day6	20627	30	1.97709
260	aegypti	eighty	adult-day6	3160	25	2.64323
268	aegypti	eighty	adult-day6	18858	36	2.68432
276	aegypti	eighty	adult-day6	15214	25	2.07714
284	aegypti	eighty	adult-day6	13619	39	3.16556
196	aegypti	forty	adult-day6	13799	27	1.94067
204	aegypti	forty	adult-day6	12982	31	1.94843
212	aegypti	forty	adult-day6	3843	29	3.27319
220	aegypti	forty	adult-day6	13336	43	3.65973
259	aegypti	forty	adult-day6	17633	34	2.37161
267	aegypti	forty	adult-day6	35533	33	2.23563
275	aegypti	forty	adult-day6	19557	33	1.84073
283	aegypti	forty	adult-day6	29348	40	3.35549
85	aegypti	ten	adult-day6	10950	32	3.16254
86	aegypti	ten	adult-day6	29393	26	2.51864
87	aegypti	ten	adult-day6	30085	20	2.81541
88	aegypti	ten	adult-day6	1082	16	2.30481
93	aegypti	ten	adult-day6	9502	48	4.19205
94	aegypti	ten	adult-day6	29623	31	2.81313
95	aegypti	ten	adult-day6	30984	22	1.50616
96	aegypti	ten	adult-day6	284	NA	NA
195	aegypti	twenty	adult-day6	36210	24	2.98865
203	aegypti	twenty	adult-day6	41492	32	3.44834
211	aegypti	twenty	adult-day6	18112	33	2.60156
219	aegypti	twenty	adult-day6	18642	28	2.58175
227	aegypti	twenty	adult-day6	22994	29	2.46123
235	aegypti	twenty	adult-day6	22433	37	2.98378
241	aegypti	twenty	adult-day6	394	NA	NA
243	aegypti	twenty	adult-day6	22600	21	1.9721
251	aegypti	twenty	adult-day6	34216	17	1.98083
1	aegypti	NA	donorindividual	13286	7	1.42868
2	aegypti	NA	donorindividual	30550	17	1.53531
3	aegypti	NA	donorindividual	40120	16	2.1102
4	aegypti	NA	donorindividual	56581	9	1.77733
9	aegypti	NA	donorindividual	23935	5	1.30009
10	aegypti	NA	donorindividual	36066	24	2.07079
11	aegypti	NA	donorindividual	40340	15	1.98436
12	aegypti	NA	donorindividual	32234	21	1.44959
17	aegypti	NA	donorindividual	32289	7	1.41628
18	aegypti	NA	donorindividual	25699	20	2.23966
19	aegypti	NA	donorindividual	36625	10	1.84286
20	aegypti	NA	donorindividual	31897	15	2.04199
25	aegypti	NA	donorindividual	27374	13	2.31708
26	aegypti	NA	donorindividual	39096	16	2.60332
27	aegypti	NA	donorindividual	19824	26	2.00574
28	aegypti	NA	donorindividual	30507	18	2.12874
33	aegypti	NA	donorindividual	33981	7	1.43632
34	aegypti	NA	donorindividual	37312	24	3.51013
35	aegypti	NA	donorindividual	32635	12	1.58346
36	aegypti	NA	donorindividual	27087	20	2.07099
41	aegypti	NA	donorindividual	35910	7	0.595073
42	aegypti	NA	donorindividual	43796	11	1.72907
43	aegypti	NA	donorindividual	35967	13	1.73983
44	aegypti	NA	donorindividual	34287	11	1.92253
49	aegypti	NA	donorindividual	31744	10	0.813734
50	aegypti	NA	donorindividual	33938	21	1.32172
51	aegypti	NA	donorindividual	31354	14	2.05767
52	aegypti	NA	donorindividual	25823	17	1.2759
57	aegypti	NA	donorindividual	32556	11	1.71497
58	aegypti	NA	donorindividual	31105	20	1.48601
59	aegypti	NA	donorindividual	37626	12	1.97084
60	aegypti	NA	donorindividual	25130	21	1.42363
65	aegypti	NA	donorindividual	29471	15	2.39633
66	aegypti	NA	donorindividual	39856	17	1.04752
67	aegypti	NA	donorindividual	32116	27	3.33172
68	aegypti	NA	donorindividual	31687	15	0.852552
73	aegypti	NA	donorindividual	32970	13	1.13045
74	aegypti	NA	donorindividual	31207	13	2.44228
75	aegypti	NA	donorindividual	22437	20	1.53596
76	aegypti	NA	donorindividual	41219	13	2.29963
84	aegypti	eighty	donorpool	52786	30	2.69809
83	aegypti	forty	donorpool	50609	27	2.3671
81	aegypti	ten	donorpool	32246	19	2.04266
82	aegypti	twenty	donorpool	70054	31	2.20555
48	aegypti	eighty	larvae	44667	19	2.23552
56	aegypti	eighty	larvae	28209	47	2.91203
64	aegypti	eighty	larvae	27374	21	1.68781
72	aegypti	eighty	larvae	31233	56	4.56435
80	aegypti	eighty	larvae	9243	40	3.28929
47	aegypti	forty	larvae	25664	59	4.3535
55	aegypti	forty	larvae	25704	26	1.57415
63	aegypti	forty	larvae	24508	40	3.74081
71	aegypti	forty	larvae	26688	43	3.08772
79	aegypti	forty	larvae	24508	53	4.02177
45	aegypti	ten	larvae	11379	36	3.2392
53	aegypti	ten	larvae	12799	44	4.07728
61	aegypti	ten	larvae	25095	30	3.06083
69	aegypti	ten	larvae	23100	20	1.29597
77	aegypti	ten	larvae	24731	38	2.81275
46	aegypti	twenty	larvae	33437	30	2.62935
54	aegypti	twenty	larvae	32769	52	4.21035
62	aegypti	twenty	larvae	26634	60	4.33689
70	aegypti	twenty	larvae	31915	69	4.75536
78	aegypti	twenty	larvae	26820	46	2.56157
8	aegypti	eighty	water	5572	24	2.36079
16	aegypti	eighty	water	37240	33	2.86239
24	aegypti	eighty	water	33046	31	2.84166
32	aegypti	eighty	water	39837	35	2.79782
40	aegypti	eighty	water	41250	29	2.70143
7	aegypti	forty	water	32151	50	4.14063
15	aegypti	forty	water	35381	48	4.04893
23	aegypti	forty	water	33365	46	4.23875
31	aegypti	forty	water	34220	47	4.16286
39	aegypti	forty	water	32927	47	4.08737
5	aegypti	ten	water	31747	22	2.83892
13	aegypti	ten	water	26350	26	3.12613
21	aegypti	ten	water	27244	32	3.53154
29	aegypti	ten	water	649	NA	NA
37	aegypti	ten	water	25671	28	3.38628
6	aegypti	twenty	water	30718	34	3.73291
14	aegypti	twenty	water	30432	36	3.80987
22	aegypti	twenty	water	31963	41	3.92867
30	aegypti	twenty	water	30736	45	4.22375
38	aegypti	twenty	water	32588	43	4.01217
198	culex	eighty	adult-day3	21040	35	2.37971
206	culex	eighty	adult-day3	20385	32	2.53094
214	culex	eighty	adult-day3	24519	27	2.29675
222	culex	eighty	adult-day3	22533	27	2.21947
285	culex	eighty	adult-day3	27391	21	1.83076
253	culex	forty	adult-day3	26603	16	2.33844
261	culex	forty	adult-day3	8968	16	1.59455
269	culex	forty	adult-day3	40386	22	2.6899
277	culex	forty	adult-day3	30966	24	2.21753
181	culex	ten	adult-day3	16680	22	2.77384
182	culex	ten	adult-day3	39315	25	1.83523
183	culex	ten	adult-day3	36383	9	1.74935
184	culex	ten	adult-day3	27466	19	1.68878
189	culex	ten	adult-day3	12250	27	2.40655
190	culex	ten	adult-day3	40954	15	2.4109
191	culex	ten	adult-day3	19474	30	2.39196
192	culex	ten	adult-day3	3720	12	1.56115
229	culex	twenty	adult-day3	30114	17	1.61359
237	culex	twenty	adult-day3	34776	15	2.3771
245	culex	twenty	adult-day3	34879	15	1.50885
264	culex	eighty	adult-day6	15252	20	2.38372
272	culex	eighty	adult-day6	17180	26	1.72097
280	culex	eighty	adult-day6	18819	29	2.86209
288	culex	eighty	adult-day6	3331	13	1.51952
200	culex	forty	adult-day6	96	NA	NA
208	culex	forty	adult-day6	4825	30	2.52072
216	culex	forty	adult-day6	24543	23	1.59731
224	culex	forty	adult-day6	22622	43	2.3382
232	culex	forty	adult-day6	22643	41	2.93263
240	culex	forty	adult-day6	21444	35	1.88065
248	culex	forty	adult-day6	21670	40	2.92323
256	culex	forty	adult-day6	9456	34	2.72002
279	culex	forty	adult-day6	21729	30	1.89505
287	culex	forty	adult-day6	27214	23	1.79473
199	culex	ten	adult-day6	18166	27	2.08649
230	culex	ten	adult-day6	30516	30	2.97033
238	culex	ten	adult-day6	18754	21	2.64408
246	culex	ten	adult-day6	42837	19	2.18833
254	culex	ten	adult-day6	21290	17	2.40214
262	culex	ten	adult-day6	15895	20	1.68847
270	culex	ten	adult-day6	24326	23	1.94341
278	culex	ten	adult-day6	28509	37	2.36686
286	culex	ten	adult-day6	22688	33	2.84207
207	culex	twenty	adult-day6	38487	27	1.76657
215	culex	twenty	adult-day6	30268	25	3.26056
223	culex	twenty	adult-day6	13257	33	2.92118
231	culex	twenty	adult-day6	57621	20	1.4299
239	culex	twenty	adult-day6	53881	21	2.93246
247	culex	twenty	adult-day6	19559	29	1.98411
255	culex	twenty	adult-day6	26434	26	1.99039
263	culex	twenty	adult-day6	12184	38	3.8139
271	culex	twenty	adult-day6	44544	11	1.94707
97	culex	NA	donorindividual	697	NA	NA
98	culex	NA	donorindividual	31579	20	2.89353
99	culex	NA	donorindividual	34901	23	1.7247
100	culex	NA	donorindividual	27152	14	2.34876
105	culex	NA	donorindividual	1100	6	1.44653
106	culex	NA	donorindividual	45093	24	2.42406
107	culex	NA	donorindividual	30497	20	2.32561
108	culex	NA	donorindividual	33868	11	1.5564
113	culex	NA	donorindividual	4356	14	1.79886
114	culex	NA	donorindividual	31486	20	2.40282
115	culex	NA	donorindividual	26144	21	2.43021
116	culex	NA	donorindividual	34284	18	2.29563
121	culex	NA	donorindividual	10621	11	1.42355
122	culex	NA	donorindividual	35042	17	2.1778
123	culex	NA	donorindividual	36988	13	1.48078
124	culex	NA	donorindividual	38734	14	2.12912
129	culex	NA	donorindividual	11312	15	1.53216
130	culex	NA	donorindividual	31600	14	2.20877
131	culex	NA	donorindividual	36077	16	1.95569
132	culex	NA	donorindividual	34858	17	2.23293
137	culex	NA	donorindividual	14660	15	1.55673
138	culex	NA	donorindividual	47875	14	2.7415
139	culex	NA	donorindividual	39063	13	2.34496
140	culex	NA	donorindividual	38049	17	1.90829
145	culex	NA	donorindividual	27425	21	1.80635
146	culex	NA	donorindividual	33611	23	2.60974
147	culex	NA	donorindividual	31128	21	2.20034
148	culex	NA	donorindividual	35222	20	2.02466
153	culex	NA	donorindividual	4065	12	1.92191
154	culex	NA	donorindividual	43788	16	1.63442
155	culex	NA	donorindividual	46777	13	2.15956
156	culex	NA	donorindividual	40921	13	2.07336
161	culex	NA	donorindividual	31773	16	2.28684
162	culex	NA	donorindividual	43686	13	1.73693
163	culex	NA	donorindividual	41201	17	1.88994
164	culex	NA	donorindividual	47654	22	2.00479
169	culex	NA	donorindividual	18991	12	1.55166
170	culex	NA	donorindividual	35697	15	2.16924
171	culex	NA	donorindividual	41728	13	1.72652
172	culex	NA	donorindividual	36963	20	2.51037
180	culex	eighty	donorpool	64533	22	2.17311
179	culex	forty	donorpool	69325	29	2.46905
177	culex	ten	donorpool	14548	18	1.96039
178	culex	twenty	donorpool	84738	20	1.70996
144	culex	eighty	larvae	32029	35	3.19599
152	culex	eighty	larvae	26066	39	3.45421
160	culex	eighty	larvae	22778	30	1.75077
168	culex	eighty	larvae	34973	33	3.09021
176	culex	eighty	larvae	12387	26	2.63652
143	culex	forty	larvae	31551	47	3.67087
151	culex	forty	larvae	24403	46	3.77553
159	culex	forty	larvae	25511	46	4.22897
167	culex	forty	larvae	26152	31	2.35077
175	culex	forty	larvae	25302	37	3.61249
141	culex	ten	larvae	11684	41	4.01686
149	culex	ten	larvae	31076	28	3.16901
157	culex	ten	larvae	32208	27	2.94893
165	culex	ten	larvae	29898	26	3.28451
173	culex	ten	larvae	32507	37	3.69856
142	culex	twenty	larvae	28296	34	2.33537
150	culex	twenty	larvae	13236	36	2.8676
158	culex	twenty	larvae	20953	21	1.34855
166	culex	twenty	larvae	27268	44	3.41594
174	culex	twenty	larvae	28183	33	1.96833
104	culex	eighty	water	2915	28	3.96907		4540713
112	culex	eighty	water	9628	32	3.76547
120	culex	eighty	water	34468	51	4.36514
128	culex	eighty	water	32338	52	4.27652
136	culex	eighty	water	30122	45	4.14921
103	culex	forty	water	32509	35	3.6772
111	culex	forty	water	29025	30	3.2871
119	culex	forty	water	29729	38	3.36276
127	culex	forty	water	29708	37	3.79536
135	culex	forty	water	32690	40	3.6752
101	culex	ten	water	26979	21	2.89212
109	culex	ten	water	28400	22	2.95176
117	culex	ten	water	28973	18	2.83549
125	culex	ten	water	32847	22	2.99471
133	culex	ten	water	28904	24	2.86874
102	culex	twenty	water	32213	38	3.48672
110	culex	twenty	water	29734	39	3.29921
118	culex	twenty	water	32239	36	3.0264
126	culex	twenty	water	27965	37	3.33898
134	culex	twenty	water	21565	36	3.3062
